# Relating the past with the present: Information integration and segregation during ongoing narrative processing

**DOI:** 10.1101/2020.01.16.908731

**Authors:** Claire H. C. Chang, Christina Lazaridi, Yaara Yeshurun, Kenneth A. Norman, Uri Hasson

## Abstract

This study examined how the brain dynamically updates event representations by integrating new information over multiple minutes while segregating irrelevant input. A professional writer custom-designed a narrative with two independent storylines, interleaving across minute-long segments (ABAB). In the last (C) part, characters from the two storylines meet and their shared history is revealed. Part C is designed to induce the spontaneous recall of past events, upon the recurrence of narrative motifs from A/B, and to shed new light on them. Our fMRI results showed storyline-specific neural patterns, which were reinstated (i.e. became more active) during storyline transitions. This effect increased along the processing timescale hierarchy, peaking in the default mode network. Similarly, the neural reinstatement of motifs was found during part C. Furthermore, participants showing stronger motif reinstatement performed better in integrating A/B and C events, demonstrating the role of memory reactivation in information integration over intervening irrelevant events.
