## Supplementary Table 2 for "Relating the past with the present: Information integration and segregation during ongoing narrative processing"

### Sheet: Sheet2
Supplementary Table 2. Motifs and the surrounding sentences
Motif	Cell	Sentences
apartment 9d	B1.1	At 74th and Columbus, Apartment 9D, Steven Perdue watches his wife get ready for her violin lesson: black clothes, pearl necklace, her controlled, quiet elegance. "We cannot ignore this... We should be vigilant Steven..." Married 8 years he still can't believe his good luck." Steven, are you listening?"
apartment 9d	B15.21	"I challenge you two," Steven says, brandishing the tubes. "Lets use these to fight." His wife and daughter look up: Steven looks like a big-bellied clown. For a moment, on 74th and Columbus, Apartment 9D, there's a mother and daughter, there's a dad, there is laughter.
apartment 9d	C11.10	In case you want to stay close until he's found... Stay close to where he is..." She's thankful for this unexpected compassion. She's thankful for Alexander Sukurov. On 74th and Columbus, Apartment 9D, Steven begins to clean up. Bach's Second Violin concerto fills the apartment, as if Margaret's playing. He stares at Margaret's mustard-stained blouse. He still can't bare to clean it, folds the In…
bach	B12.3	The pull-out couch covered with the Indian bedspread is empty. It's 2 am, then 3, then 3:30... Margaret keeps sight-reading Bach's 2nd violin concerto. Steven walks out of their bedroom. "Do you know where she is? I can't sleep..." He looks so distraught.
bach	C11.11	She's thankful for this unexpected compassion. She's thankful for Alexander Sukurov. On 74th and Columbus, Apartment 9D, Steven begins to clean up. Bach's Second Violin concerto fills the apartment, as if Margaret's playing. He stares at Margaret's mustard-stained blouse. He still can't bare to clean it, folds the Indian bedspread instead. He flows with the music.
banner	A1.21	Gary's face looks up from the photo his parents have framed in expensive mahogany: Elated, graduating, cap and gown and all. Toasts and more toasts: "To our Doctor of Philosophy. Amazing Art Prodigy. To Gary Loisin!" Clara's carefully picked "Happy Graduation" paper banners hang too low from the adobe doors. People have to duck when they go in the kitchen.
banner	A4.8	Tommy struts in, dangling his scotch by his crotch. He holds a cracker, piled with over-ripe brie and jelly, shoves it in his wife's mouth. She thankfully chews, like a chipmunk. His black faded t-shirt walks towards the kitchen. "I'm an existentialist-fatalist," it boasts. Then he ducks. The "Congratulations!" sign still hits him on the back. "One more Tommy, please!" She's never losing the baby…
banner	A14.9	When did you make this chili?" "It's a week old. We had the party a week ago," she says. A left over piece of blue crepe paper dangles from the adobe kitchen frame. Backlit by the fridge it catches Clara's eye. She looks at this man she has loved for ten years. "You've bought your ticket," she says quietly.
banner	C15.3	Clara takes an electric candle out of a Halloween lantern. They won't allow open flames at the hospital. She ducks as she enters Sasha's hospital room. The hand-made Happy Birthday Banner still hits her on the back. She places the electric candle on the cupcake. Sasha blows and Steven turns off the flame.
bday card	A7.11	He should have stayed designing those greeting cards. He was good at that. I still find them at Wal-Mart." The way her mom says that, it could be ultimate praise, or ultimate scorn... That reminds Clara, she has a card to send. It's August 18th. She still remembers the address by heart... "Ready for work?"
bday card	A8.9	Ten years together. "The lawyer's name is John Zimmler. He's a great divorce lawyer. I'll send you the number," says her mother before she hangs up... In Clara's closet there's a huge stack of Gary's greeting cards. Meticulously drawn. Worlds within worlds, creatures of the woods and of the seas -- flying, flying. She chooses one in shades of purple and green. She writes: "HAPPY 21st BIRTHDAY swe…
bday card	A10.1	Clara puts the birthday card in an envelope and walks out, into the night. What if she kept walking and just ran away? The mailbox door creaks and the cool air feels good... Back at the house, Gary's upstairs.
bday card	C7.16	Inside her room, she tears down the tarps. Stops, out of breath. Looks at the unopened pile of mail. "Happy 21st Birthday!" says the card posted in LA in August. Worlds within worlds, creatures of the woods and of the seas. "Let me know how you are," Clara's added. Sasha tears up the card and tosses it into the garbage.
bday card	C10.16	"An old friend of Margaret's." Clara nods thankful. "Maybe it's not the best thing to see Sasha today," says Steven. "She's having a very hard time." Clara pauses. "When I sent her her birthday card I was so stuck, so trapped. "And now?" Steven stares at her. Clara looks up at the man she once loved. "Now I feel guilty. And scared."
bday card	C11.17	He flows with the music. Grief makes you nauseous. In Sasha's room, he empties the trash. That's when he finds it: Clara's torn birthday card and then -- the empty pill-box. Margaret's sleeping pills. They're all gone.
business card	B5.21	That's what this meeting is... She touches her neck. She wants to protect herself. She wants to hide. Alexander hands Margaret his card. "Have Sasha call me," he says. "I'm looking for interns and she sounds like a catch."
business card	B9.9	"Enjoy your music, relax..." He pauses. "Lets revisit the child question if you want..." "You know that ship has sailed," Margaret says simply. She takes out Alexander's card, her voice all business. "There's an opportunity for Sasha. Alexander Sukurov, my old journalist friend, is back in New York." "Did I ever meet Alexander?"
business card	B9.16	"I dated him once," she says without meeting his eye. "He's looking for interns." Steven smiles. "She'll love it." Margaret hands him Alexander's card. "Sasha won't call him if she thinks it's my lead. Why don't you suggest it." Steven nods, pulls Margaret close: "I will, then we'll get YOU a job that you love."
business card	C10.12	"I need to help his parents. If someone writes an article about him..." Steven rummages through paperwork. "There's only one journalist I know." He hands her a card: Alexander Sukurov. "An old friend of Margaret's." Clara nods thankful. "Maybe it's not the best thing to see Sasha today," says Steven. "She's having a very hard time."
cabdriver mirror	B3.16	That's what gives people cancer." Alexander's name vibrates on her phone. Margaret texts him instead: I'm running a few minutes late. The eyes of the cabdriver are still there in the mirror "Do you have children princess?" She shakes her head no, without thinking. And then she's terrified by what she's done. Denying Sasha's existence.
cabdriver mirror	C15.18	Across town, Gary's father turns to his wife: "Clara called," he says quietly. "She says she has something she wants us to hear." When Clara heads to the airport, it is not yet dawn. The taxi driver locks eyes with her in the mirror. He's Sikh. His turban blocks her view of the asphalt. Clara watches out of the window as morning light rises over Manhattan.
chili	A1.3	This is Los Angeles. And it's the height of summer. In a small bungalow off of La Cienega, Clara serves homemade chili and chips in red plastic bowls -- wine in blue plastic. The colors don't match and the cups are too big to serve wine. "You didn't get half the things on my list," she hisses at Gary as he passes. He shrugs.
chili	A5.6	Gary has a meeting with his advisors to discuss the internship. Of course he's late. And now the dishes won't be done until this evening... Crusted chili. Soap, bubbles. Scrub! She's shopped and cooked and served and now dishes, again. "I'll do them later, Clara, don't fuss," Gary says as he flips over tupperware, newspapers -- looking. "You've seen my wallet?"
chili	A6.11	Gary's business account. She takes his lunch and tosses it in the trash. Whole tupperware. Then picks it out. Opens it. Tries it. Cold chili. Her eyes find his wallet. Right by the couch. 400 dollars for scotch. She shoves chili in her mouth without stopping.
chili	A6.14	Then picks it out. Opens it. Tries it. Cold chili. Her eyes find his wallet. Right by the couch. 400 dollars for scotch. She shoves chili in her mouth without stopping. Is New York worth the fight? Every bit of bean. Every bit of rice. It's all comfort now, and then -- it's all guilt.
chili	A14.6	I'll stay here." Gary opens the fridge. "These leftovers look amazing. When did you make this chili?" "It's a week old. We had the party a week ago," she says. A left over piece of blue crepe paper dangles from the adobe kitchen frame.
chili	C10.2	Clara sits next to Steven, on his couch. She eats his homemade chili, always better than hers, always soothing. Served in rustic pottery; not plastic. "Could Gary be running away from his debts? Why would he even be near the Towers?"
clean everything	A7.3	When the phone rings, Clara's throwing up. She catches her breath. Makes sure to clean everything well, (underneath the toilet seat too, always check that) before she calls back. It's her mom. "You want me to send you some money?" "No mama, we're good."
clean everything	C4.12	The coffeecake rises to her throat. "This is the third time you've been sick today," says Gary's mom. "Your nerves are a wreck. You want some of my Xanax?..." When she's done throwing up, Clara remembers to clean everything well, (underneath the toilet seat, always check that,) before she settles back in. "I know he's not dead," Gary's mother says. Someone's bound to come forward... The new flier…
cpr	B13.24	So much force, so much glass, Alexander's spread out. Oh my god, oh my god... Her mouth on his mouth. CPR as she turns on her phone - 911. Her wrist has been cut on the glass. It's her blood on the granite.
cpr	C12.25	And then sticks her fingers inside Sasha's throat. Sasha moans, half opens her eyes and she gags. "Clara" she says... Terror and relief live on Clara's face as she starts CPR. "I got you Sasha," she tells her.
elegance	B1.1	At 74th and Columbus, Apartment 9D, Steven Perdue watches his wife get ready for her violin lesson: black clothes, pearl necklace, her controlled, quiet elegance. "We cannot ignore this... We should be vigilant Steven..." Married 8 years he still can't believe his good luck. "Steven, are you listening?"
elegance	C2.17	and then, she suddenly sees it: A missing flier, discarded, on the ground. It's Margaret's face, xeroxed a few too many times. Any information, please call. Clara picks up the flier... She looks at Margaret: black dress, and white pearls and her elegance. "Mother and wife" says the flier. "Please, Call."
foam tubes	B8.1	Steven comes home for lunch carrying a bunch of colorful foam tubes. He uses them to help patients move through aggression. "We'll have a family session, it will help us all loosen up..." Margaret rolls her eyes. There are more pressing issues than foam fights.
foam tubes	B15.17	"I know." says Sasha. "It's so weird." Sasha gets up: "I've been meaning to say -- You play the violin much better than my mom. I remember her practicing..." Three colorful foam tubes land on the Indian bedspread. "I challenge you two," Steven says, brandishing the tubes. "Lets use these to fight." His wife and daughter look up: Steven looks like a big-bellied clown.
foam tubes	C6.10	The chair is uncomfortable. "No," he says, in the detached voice of a therapist. Margaret is not missing. Margaret is dead." His hands flex an anger management foam tube. When Clara starts crying, there's no end to the tears. He wants her to stay but she apologizes... "Later..." she says... "I'm so sorry...Let me gather myself."
foam tubes	C6.17	Clara scrambles in her purse for a blank piece of paper. "I remember your cell," he says. The sound proof room is so incredibly quiet after Clara leaves. Steven picks up the anger-management foam tubes. He's about to put them away when he smashes them into his chair.
frosted glass	B11.2	In Alexander's apartment, the bathroom door is all glass. Frosted glass... Sasha's self-conscious as she locks it behind her. The bathroom: White granite. Hasn't been cleaned for a while.
frosted glass	B13.19	Her heart beats so fast. She throws on her clothes, pounds on the door. No response - then a thump. Through the frosted glass door, his shadow lies still, on the floor. Sasha smashes the glass with all of her weight. So much force, so much glass, Alexander's spread out. Oh my god, oh my god...
frosted glass	C9.9	She chugs one last sip, then takes off... She's surprised Alexander opens his door. She can see right behind him, his bathroom. The door still all frosted glass. Now fixed. She refuses to enter, hands him two zip-locks. "Margaret's nail-clippings and hair. They're good for DNA too... "You're morbid." He goes to close the door in her face.
graduating cap	A1.18	She's slowly getting white hairs in her eyebrows. She feels completely alone. Grad students fill the low-ceiling space, chewing big words and gesticulating emphatically. Gary's face looks up from the photo his parents have framed in expensive mahogany: Elated, graduating, cap and gown and all. Toasts and more toasts: "To our Doctor of Philosophy. Amazing Art Prodigy. To Gary Loisin!" Clara's care…
graduating cap	C1.9	She looks up, so fragile. Clara cuts the scotch-tape, and Gary's mom chooses the spot for their flier. They walk the city looking for surfaces to plaster their plea: "Missing since 9/11." Gary's face looks up from the flier: elated, graduating, cap and gown and all. They tape his face next to the weathered fliers of missing bankers, secretaries, firefighters. They run out, but Gary's mom is not d…
indian bedspread	B9.5	"You need to do something you love. I want you to be brave." They're making Sasha's bed on the pull-out couch. New sheets, a festive Indian bedspread. "Enjoy your music, relax..." He pauses. "Lets revisit the child question if you want..." "You know that ship has sailed," Margaret says simply.
indian bedspread	B12.1	The pull-out couch covered with the Indian bedspread is empty. It's 2 am, then 3, then 3:30... Margaret keeps sight-reading Bach's 2nd violin concerto. Steven walks out of their bedroom.
indian bedspread	B15.17	"I know." says Sasha. "It's so weird." Sasha gets up: "I've been meaning to say -- You play the violin much better than my mom. I remember her practicing..." Three colorful foam tubes land on the Indian bedspread. "I challenge you two," Steven says, brandishing the tubes. "Lets use these to fight." His wife and daughter look up: Steven looks like a big-bellied clown.
indian bedspread	C11.13	On 74th and Columbus, Apartment 9D, Steven begins to clean up. Bach's Second Violin concerto fills the apartment, as if Margaret's playing. He stares at Margaret's mustard-stained blouse. He still can't bare to clean it, folds the Indian bedspread instead. He flows with the music. Grief makes you nauseous. In Sasha's room, he empties the trash.
leak	B6.5	She can hear loud yelling from the back. Steven yells at a man. At 10 o'clock at night? What the hell? The Super is fighting with Steven. There's a horrible leak. The ceiling in Sasha's room has caved in. The Super is yelling, no one told him about the damn leak. Steven's upset there might be asbestos.
leak	B6.7	At 10 o'clock at night? What the hell? The Super is fighting with Steven. There's a horrible leak. The ceiling in Sasha's room has caved in. The Super is yelling, no one told him about the damn leak. Steven's upset there might be asbestos. Sasha seems weirdly amused. Margaret walks away from this mess, and into the living room, pours herself a large glass of red wine.
leak	B6.12	Sasha seems weirdly amused. Margaret walks away from this mess, and into the living room, pours herself a large glass of red wine. Sasha walks in with a mop. Margaret turns, glass in hand. "How could you not notice a huge leak -- right over your head!?" Sasha just shrugs. "It's not my fault the building is old..." "I'm serious Sasha. How can you be so checked out?" Sasha's voice is annoyingly cal…
leak	B8.5	He uses them to help patients move through aggression. "We'll have a family session, it will help us all loosen up..." Margaret rolls her eyes. There are more pressing issues than foam fights. The ceiling leak in Sasha's room has spread. The room is a wreck, covered in tarps. Margaret sets up for Sasha to sleep in the living room. She opens the pull-out couch, uses 800 thread sheets to make it fe…
leak	C7.1	The ceiling in Sasha's room is finally fixed. Steven sits in front of his Scotch. On the TV -- the Middle East, India, Wars, Earthquakes, Crashes. He can't stand the news.
martini	B10.1	Alexander's third martini arrives with dessert. He hands Sasha the olives. She shakes her head, no. He acts disappointed.
martini	B10.24	"You tell me a truth, then." Her voice takes Alexander by surprise. "I'd like to show you my apartment," he says. Sasha reaches for his martini glass. "I'll be 21 next month and no one is looking."
martini	C3.19	Sasha can hear her heart beating out of control as she moves to the bar. The barman asks for ID. "I bet you didn't get to celebrate," he says as he looks at the date: September 18th He slides over a dirty martini, and shrugs off her money. He tries to pick her up, but she doesn't let him.
mustard blouse	B5.10	Is this a come-on line? She catches a glimpse of herself in a window and is suddenly aware she should have colored her hair. "New York is very glad you're back..." she says. The hot dog mustard drips on her blouse. Alexander clears it, licks his finger and smiles. His eyes land on hers as she waits for his words. "I need you to connect me with your former colleagues on Wall Street," he says.
mustard blouse	B6.18	Sasha's voice is annoyingly calm: "I don't want to pick a fight with you Margaret. You want to get drunk? Just get drunk." Her stepdaughter looks at her with cold eyes: "Where the hell have you been? You've got mustard stains all over your blouse. We were trying to reach you."
mustard blouse	C11.12	She's thankful for Alexander Sukurov. On 74th and Columbus, Apartment 9D, Steven begins to clean up. Bach's Second Violin concerto fills the apartment, as if Margaret's playing. He stares at Margaret's mustard-stained blouse. He still can't bare to clean it, folds the Indian bedspread instead. He flows with the music. Grief makes you nauseous.
mustard blouse	C11.13	On 74th and Columbus, Apartment 9D, Steven begins to clean up. Bach's Second Violin concerto fills the apartment, as if Margaret's playing. He stares at Margaret's mustard-stained blouse. He still can't bare to clean it, folds the Indian bedspread instead. He flows with the music. Grief makes you nauseous. In Sasha's room, he empties the trash.
pill box	B2.7	The ten white sleeping pills stare at him, an act of defiance. "I certainly don't need you guys freaking out..." Sasha watches her dad flush the pills down the toilet. "You should have put them back in the pill-box." Of course Sasha's right and now his gesture of closure feels stupid. He puts his hand on her shoulder but she wiggles away. "So how do you sleep these days dad?"
pill box	C11.17	He flows with the music. Grief makes you nauseous. In Sasha's room, he empties the trash. That's when he finds it: Clara's torn birthday card and then -- the empty pill-box. Margaret's sleeping pills. They're all gone.
pull-out couch	B8.8	The ceiling leak in Sasha's room has spread. The room is a wreck, covered in tarps. Margaret sets up for Sasha to sleep in the living room. She opens the pull-out couch, uses 800 thread sheets to make it feel nice. Steven just stands at the doorframe eating his lean cuisine from the box. Blood rushes to Margaret's head. And then she says it all in one breath: "I-want-to-go-back-to-work."
pull-out couch	B9.4	"I don't want you to go back to Wall Street, Maggie," says Steven. "You need to do something you love. I want you to be brave." They're making Sasha's bed on the pull-out couch. New sheets, a festive Indian bedspread. "Enjoy your music, relax..." He pauses. "Lets revisit the child question if you want..."
pull-out couch	B12.1	The pull-out couch covered with the Indian bedspread is empty. It's 2 am, then 3, then 3:30... Margaret keeps sight-reading Bach's 2nd violin concerto. Steven walks out of their bedroom.
pull-out couch	C7.7	He can't stand the news. He swallows a sleeping pill. Why did Margaret go back to work in September? She didn't need to go back to work... Sasha folds up the pull-out couch. Her voice sounds pragmatic: "I gave Margaret's toothbrush for the DNA file today..." Steven hides his face in his hands. He only says: "Clara's in town."
save	A13.18	Jeannie has. "Please forgive him, Clara..." "I'm so sorry," says Clara. "You can't save the ones that you love," Jeannie says and she leaves. Gary drives them home, taking the turn off the highway so sharp, she thinks he'll kill them. He's drunk, his eyes are half closed. After the car screeches back in control, Gary says just one line: "Do you think they'll make it?"
save	A14.22	She looks at Gary and he looks far away. He looks smaller. A stranger. You can't save the people you love. She feels cold. She's so cold. She compulsively scrolls through her phone up to her mother's text: "Mr. Zimmler's expecting your call." And a number.
save	C12.17	Suddenly angry, unrecognizably angry, then scared. Young people, congregate, pull rashly away... Clara gets up from her chair. "You cannot save people," Jeannie said that night in LA, "You cannot save the people you love..." And then Clara runs... No thinking. Just movement. She slaps this girl.
sikh cab driver	B3.10	Alexander's accent purrs in her ear. He's waiting for her. "So what's eating you princess?" asks the cabdriver. He's Sikh. His turban blocks her view of the asphalt... "Whatever it is, tell your husband. Don't keep the stuff in. That's what gives people cancer." Alexander's name vibrates on her phone. Margaret texts him instead: I'm running a few minutes late.
sikh cab driver	C15.19	"She says she has something she wants us to hear." When Clara heads to the airport, it is not yet dawn. The taxi driver locks eyes with her in the mirror. He's Sikh. His turban blocks her view of the asphalt. Clara watches out of the window as morning light rises over Manhattan. Out of deep darkness comes the day, she thinks.
sleeping pills	B1.6	Married 8 years he still can't believe his good luck. "Steven, are you listening?" Yes, yes... He is listening... "Sasha broke up with this guy and now I'm missing ten sleeping pills." Oh God. What is his daughter getting into again? "We don't want a repeat of last year..." There is an edge in Margaret's voice: "This girl better grow up..."
sleeping pills	B2.4	"You guys are into bullshit drama again. I just like to sleep deeply these days. That's all." Sasha strides up to her dad and opens her palm. The ten white sleeping pills stare at him, an act of defiance. "I certainly don't need you guys freaking out..." Sasha watches her dad flush the pills down the toilet. "You should have put them back in the pill-box."
sleeping pills	B2.6	Sasha strides up to her dad and opens her palm. The ten white sleeping pills stare at him, an act of defiance. "I certainly don't need you guys freaking out..." Sasha watches her dad flush the pills down the toilet. "You should have put them back in the pill-box." Of course Sasha's right and now his gesture of closure feels stupid. He puts his hand on her shoulder but she wiggles away.
sleeping pills	B7.14	You tell me, is there something wrong if I am upset?" She's yelling now. Margaret stands by the door. "Upset is one thing," she says, "stealing pills is another..." "I didn't steal your damn sleeping pills. I am NOT my mother, OK? I don't want to die!
sleeping pills	B10.17	Of course that can get you in trouble..." A shadow crosses her eyes. "Did my dad tell you why I took a year off? I got addicted -- to prescription pills." She holds onto the candle between them. "I'm glad you told me," says Alexander. "I don't believe in lies."
sleeping pills	B12.18	"Are we broke?" "We're not doing great." She waits for him to continue, but he doesn't. "I need one of your sleeping pills, " he says. Margaret reaches for his hand. "Money comes, money goes," she says. "We're both young. We can work."
sleeping pills	C7.5	Steven sits in front of his Scotch. On the TV -- the Middle East, India, Wars, Earthquakes, Crashes. He can't stand the news. He swallows a sleeping pill. Why did Margaret go back to work in September? She didn't need to go back to work... Sasha folds up the pull-out couch. Her voice sounds pragmatic: "I gave Margaret's toothbrush for the DNA file today..."
sleeping pills	C11.18	Grief makes you nauseous. In Sasha's room, he empties the trash. That's when he finds it: Clara's torn birthday card and then -- the empty pill-box. Margaret's sleeping pills. They're all gone.
stay away	B14.19	At home after putting Sasha to sleep, Margaret writes Alexander an email: I'll help you get your Pulitzer article together. I'll get you the Wall Street contacts you need. But you, stay away from my kid.
stay away	C9.4	In front of Margaret's laptop, Sasha hits "Print." Margaret's inbox, an endless scroll on the screen. "Dear Alexander: I'll meet with my colleagues, on September 11th. I'll get you your Pulitzer-piece, but I repeat, you stay away from my kid." Steven's bottle of Scotch is almost empty beside Sasha. She chugs one last sip, then takes off... She's surprised Alexander opens his door.
throwing up	A7.1	When the phone rings, Clara's throwing up. She catches her breath. Makes sure to clean everything well, (underneath the toilet seat too, always check that) before she calls back. It's her mom.
throwing up	C4.8	Cards of sympathy, supported on tables. An email card from the graduating class of UCLA. A bouquet of white orchids, from Jeannie and Tommy. Clara feels sick. The coffeecake rises to her throat. "This is the third time you've been sick today," says Gary's mom. "Your nerves are a wreck. You want some of my Xanax?..."
throwing up	C4.10	A bouquet of white orchids, from Jeannie and Tommy. Clara feels sick. The coffeecake rises to her throat. "This is the third time you've been sick today," says Gary's mom. "Your nerves are a wreck. You want some of my Xanax?..." When she's done throwing up, Clara remembers to clean everything well, (underneath the toilet seat, always check that,) before she settles back in. "I know he's not dead,…
throwing up	C4.12	The coffeecake rises to her throat. "This is the third time you've been sick today," says Gary's mom. "Your nerves are a wreck. You want some of my Xanax?..." When she's done throwing up, Clara remembers to clean everything well, (underneath the toilet seat, always check that,) before she settles back in. "I know he's not dead," Gary's mother says. Someone's bound to come forward... The new flier…
throwing up	C12.22	And then Clara runs... No thinking. Just movement. She slaps this girl. Alexander watches terrified as Clara screams, "911". And then sticks her fingers inside Sasha's throat. Sasha moans, half opens her eyes and she gags. "Clara" she says... Terror and relief live on Clara's face as she starts CPR.
tv carnage	B2.17	"You haven't told my stepmother you've lost all your money? That your stocks have all tanked? That I might have to drop out of college?" On the TV -- the Middle East, India, Wars, Earthquakes, Crashes, Steven sighs. "There's no need to disturb Margaret... I'll figure it out. What do you want for your birthday?" he asks. "I want you to start telling the truth," says Sasha and her voice, for the fi…
tv carnage	C7.3	The ceiling in Sasha's room is finally fixed. Steven sits in front of his Scotch. On the TV -- the Middle East, India, Wars, Earthquakes, Crashes. He can't stand the news. He swallows a sleeping pill. Why did Margaret go back to work in September? She didn't need to go back to work...
walmart	A7.9	"No mama, we're good." "Gary got a job yet? He should have stayed designing those greeting cards. He was good at that. I still find them at Wal-Mart." The way her mom says that, it could be ultimate praise, or ultimate scorn... That reminds Clara, she has a card to send. It's August 18th.
walmart	C5.1	Clara walks the empty Walmart aisles. It's 9:30 at night. Halloween masks and candy. Plastic lanterns for the plastic dead... she's looking... stops in front of the pregnancy tests.
worlds within worlds	A8.10	"The lawyer's name is John Zimmler. He's a great divorce lawyer. I'll send you the number," says her mother before she hangs up... In Clara's closet there's a huge stack of Gary's greeting cards. Meticulously drawn. Worlds within worlds, creatures of the woods and of the seas -- flying, flying. She chooses one in shades of purple and green. She writes: "HAPPY 21st BIRTHDAY sweetie" -- Oh God... S…
worlds within worlds	C7.17	Stops, out of breath. Looks at the unopened pile of mail. "Happy 21st Birthday!" says the card posted in LA in August. Worlds within worlds, creatures of the woods and of the seas. "Let me know how you are," Clara's added. Sasha tears up the card and tosses it into the garbage.
zimmler	A7.19	"You hold onto that job. A staff job is not easy to get. I'm really proud of you baby. You still want the name of that lawyer? Mr. Zimmler's the best. He won't overcharge." Clara closes her eyes. That was one conversation in thousands. But her mom won't forget. "I'm not ready to throw away the last ten years of my life."
zimmler	A8.7	When her father died, Gary sat next to her mother for days, holding her hand. He's better at grieving. Ten years together. "The lawyer's name is John Zimmler. He's a great divorce lawyer. I'll send you the number," says her mother before she hangs up... In Clara's closet there's a huge stack of Gary's greeting cards. Meticulously drawn. Worlds within worlds, creatures of the woods and of the seas…
zimmler	A14.25	You can't save the people you love. She feels cold. She's so cold. She compulsively scrolls through her phone up to her mother's text: "Mr. Zimmler's expecting your call." And a number. She saves it.
zimmler	C5.15	A business man, he cuts to the chase. "I had Gary's correspondence forwarded to me. I found a letter from a lawyer you hired. Zimmler, is that right?" Gary's father is shaking. She's been dreading these words: "Fooling me and my wife in our grief..." "I don't want to see you again, you go back to LA, as you planned.
