## Supplementary Table 4 for "Relating the past with the present: Information integration and segregation during ongoing narrative processing"

### Sheet: relation scores
Supplementary Table 4. Average relation scores from 5 independent raters' evaluation of the fMRI participants' responses.
Subject ID	chili	sikh cab driver	throwing up	mustard blouse	banner	elegance	zimmler	apartment 9d	cpr	frosted glass	stay away	save	graduating cap	worlds within worlds
1	1	0.4	1	0.6	0	0.6	0.8	0	1	1	0.8	0	1	0.4
2	1	0	0	1	0	0	0.4	0.4	1	0	0.2	0	0	1
3	0	0	1	0	0	0	0	0.8	0	0	0.4	0	0.2	0
4	0	0	0.4	0.4	0	0.4	0.4	0.6	1	0.2	0.4	0.6	0	0
5	0	1	1	0	0	0	0.2	0	1	0.6	0.2	1	0.4	0
6	0	0.8	0.2	0.2	0	0.6	0.4	0.6	1	0.6	0.2	1	0	0
7	1	1	0.2	0.2	0	0.6	0.4	0.4	1	0.4	0.4	0.8	0.2	0.6
8	0	0.6	1	0	0.8	0	0.2	0.8	1	0.2	0.4	0.8	0.2	0.4
9	1	1	0	1	0.2	0	0.4	0.6	1	1	0.6	0.8	0	0
10	0.4	0.2	0.8	1	0	0.8	0	0.6	1	0.4	0.4	0.8	0.8	0
11	1	1	0.8	0	0	1	0.2	0.8	1	1	0.4	0.6	1	1
12	0	0.8	1	0.4	0	0.8	0.2	0.6	1	0.6	0.4	0.2	0	0.4
13	1	1	0.8	0.4	0.6	0	0.4	0.6	1	0.2	0.4	0	0	0.6
14	0.6	1	1	1	0	0.6	0.2	0.8	1	0.6	0.4	1	0	0.6
15	0.2	1	0.2	0	0	0	0	0	1	0.2	0.2	0.2	0	0
16	0.6	1	0.2	0	0.8	0	0.2	0.6	0	0	1	0.2	0	0.4
17	0	0.2	0.2	0	0	0	0	0.8	1	0	0.4	0	0	0
18	1	1	0.6	1	0	0	0.4	0.8	1	0	0.4	0	0.2	0.2
19	1	1	1	1	0.8	0.6	0.2	0.6	1	0.6	0.4	0	0.4	0.4
20	1	1	0.2	0	0.8	0.6	0.2	0.8	1	0.6	0.4	0	0.4	0.4
21	0	0.2	0.8	0	0	0	0.4	0.8	1	0.2	0.2	0.6	1	0
22	0.2	0	0	0	0	0.8	0	0.6	1	0	0.4	0	0.6	0.8
23	0	1	0.4	0	0.8	0	0.4	0.6	1	0.6	0.6	0.6	1	0
24	0	0.2	0.2	0	0	0	0.4	0.8	1	0.6	0.4	0	0.4	0.4
25	0	1	1	0	0	0	0.2	0.8	1	0.6	0.4	0	0.4	0.2

### Sheet: fMRI participants' responses
Subject ID	homemade chili =	He's Sikh; his turban blocks the view from the asphalt =	throwing up =	mustard stained blouse =	Why is Tommy ducking when he goes in the kitchen? Who else "ducks" when going from a room to another?	Black clothes, pearl necklace, her controlled quiet elegance=	Mr Zimmler =	74th and Columbus, Apartment 9D =	Who does Sasha perorm CPR to during the story? Who else perfomrs CPR during the story?	Frosted glass door =	you stay away fom my kid =	you can't save the ones that you love =	elated, graduating, cap and gfown and all =	worlds within worlds, creatures of the woods and of the seas =
1	Clara makes chili for Gary who doesn't eat it. She eats all of it cold and ends up throwing up. Later Steven makes chili for her that tastes much better. Represents some sort of closure.	She is sitting in the cab and cannot look into the review mirror - shows her moving forward and not focusing on the path.	Clara first throws up from eating all of the chili. Later she is throwing up because she is pregnant. One signifies that she is unhappy and sick. The later one is almost a good throwing up because it signifies birth.	This belonged to Margaret. Steven is going through and cleaning things up but cannot bear to clean that one. He is not over the loss of Margaret	I don't remember... I think this was where I was starting to dose off :/ / Gary?	I don't remember who this refers to. But I assumed it is Margaret?	The divorce lawyer that Clara's mom keeps insisting she talks to. It is his letter to her that allows Gary's father to find out she had filed for divorce.	Either the hotel that Clara stays at or it is the address of Gary's parents.	Alexander / Clara	Alexander's bathroom has one. Even when it is broken, he replaces it with the same. It is glass yet you can't see very clearly through it. I think it symbolizes the future - it is somewhat hazy, and you can kind of see what is going to happen (like how Clara's marriage was going to end) but you don't really know.	This is what Margaret says to Alexander. That she will help him get a Pulitzer prize but he better stay away. She also ends her email agreeing to meet with him on 9/11 with this phrase too. It shows how much she cared for Sasha all the way to the end.	Does Margaret say this to Sasha after she is distraught from saving Alexander? Sasha was upset she couldn't be there for her mother.	The story starts with Gary's graduation. This photo then makes an appearance on the fliers his mom is posting around the city.	I can't remember what this is referring to. It's not one of Gary's greeting cards, is it?
2	Clara makes it, but comments that Steven's is better when she has his.	Taxi driver margaret takes.	Clara makes Sasha throw up after she takes the sleeping pills.	Margaret stains her blouse with mustard when meeting with Alexander, also Steven can't bare to wash it after Margaret dies.	idk / Gary	Clara's thoughts when looking at a picture of Margaret	divorce lawyer called on by Clara	The apartment of Steven and Margaret and Sasha. They were happy for once when the address is disclosed.	Alexander / Clara	Outside Steven's house	Margaret talking about Sasha to Alexander after the hospital incident.	Advice from Clara's mother	describing the picture of Gary used on the missing posters.	The card that Clara sends to Sasha, made by Gary.
3	Steven makes it	Guy around NYC post-9/11	Clara does this a few times	Margaret had this on	He is tall / Gary	mother of Gary	Art teacher	Where Sasha and Marg and Steven lived	Clara / Judas	Steven's bedroom	Marg to Alexander	ALexander said this	Gary at his graduation in a frame	no
4	Clara eats Gary's homemade chili.	The taxi driver who is taking Clara to meet Gary's parents.	The signs of Clara's pregnancy.	Margaret's blouse that Steven can't bring himself to clean.	To avoid the homemade birthday banner. / Don't know.	Sasha's mother.	Zimmler is Clara's divorce lawyer.	This is Margaret and Steven's address in NY. Or possibly Alexander's address.	Alexander / Clara	Sasha has to break through the frosted glass door to save Alexander.	Margaret says this to Alexander about Sasha.	This is the main theme of the story.	The image of Gary that they have left after he dies.	I don't know.
5	what clara makes and gary forgets to eat	the taxi driver that both margaret and clara meet	clara does alot of this; throws up earlier in the story and later when she is pregnant	margaret's blouse is stained when she meets with alexander for the first time	don't remember / don't remember	the picture of margaret on the flier	the lawyer clara's mom wants her to call	clara's apartment	Alexander / Clara	the door of Alexander's bathroom	the email margaret wrote to alexander after she found out he slept with sasha	a saying clara repeats throughout the story that i believe her mother said	a picture sent by gary's parents of gary at graduation	don't recall
6	left in Clara's refrigerator for a week from the party	Taxi driver	Clara's morning sickness	Margaret's blouse at some point	The house is adobe-style / Gary	physical description of Margaret	Clara's divorce attorney	Steven and Margaret's apartment	Alexander / Clara	Shower door in Alexander's apartment	Margaret's email to Alexander saying she will help him with his story but he needs to stay away from Sasha	Refrain uttered a few times over the course of the story	Gary graduating	I don't know
7	made by clara for the party, but steven makes it better	the taxi driver that drove both margaret and clara	clara's morning sickness	worn when margaret was meeting alexander	there's decorations on the door frame / not sure	margaret's appearance	clara's divorce lawyer	margaret's and sasha's apartment	alexander / clara	alexander's bathroom door, broken by sasha	said by margaret to alexander	said by jeanie, repeated throughout story	gary's photo used for missing poster	said by clara in her birthday card to sasha
8	The lunch that Clara packs for Gary that he forgets to bring to work. She then eats it all as comfort food while debating their relationship.	The taxi driver transporting Clara in the very end of the story and at some earlier point that I do not remember.	Clara initially throws up when she is nervous and worried for her relationship, however, when she does it later in the story, it's because she is pregnant.	Margaret gets mustard on her blouse while meeting with Alexander. Sasha makes fun of her for it.	The banner hangs too low / Clara	The clothing worn to the baby's funeral.	The divorce lawyer that Clara's mother wants her to contact.	The apartment that Sasha, Margaret and Steven lived in.	Alexander / Clara	The bathroom door in Alexander's apartment that Sasha must break down when he has a heart attack	Margaret's email to Alexander saying that she would contact her friends on Wall Street, but that she wishes he stops contacting Sasha.	A phrase that Clara's mother always uses. She understands it at the funeral with the baby and when she witnesses Sasha's needing CPR.	The picture of Gary at his graduation.	The images on the greeting cards for Walmart that Gary used to make.
9	Clara eats a bad version out of tupperware in LA, and a better version with Steven in NYC.	Margaret and Clara are both in cabs with Sikh drivers, at the beginning and ending of the story. Both times the drivers seem to hit on the women in a way that's somewhat lecherous, but also the drivers seem to understand the women's thinking, they penetrate their minds / souls. There's also an interesting valence with a passenger unable to see the path in front of them, and the common post-9/11 m…	Sasha is induced to throw up by Clara after she OD's.	Margaret gets stains on her blouse after eating a street hot dog with Alexander, a possible sign of an affair (she wasn't eating mustard at a violin lesson!) But after 9/11 Steven still hasn't cleaned the blouse.	The graduation congratulations sign is hung too low. / Steven under a birthday sign for Sasha. (I think.)	Margaret, looking at herself in a street mirror.	The divorce lawyer for Clara.	Margaret and Steven's apartment, where Sasha comes to stay.	Alexander / Clara.	Alexander's bathroom. He collapses behind it and Sasha breaks it down. When Sasha returns post-9/11, the bathroom door is fixed.	What Margaret writes to Alexander, after she finds out he slept with Sasha. She agrees to go to the WTC on 9/11 on his behalf to get information for his story (Pulitizer-worthy material). It's a bold and transformative thing to say, because Margaret isn't Sasha's mother.	A recurring phrase, first said at the baby funeral.	Gary, perhaps ridiculously for a grown man?	Don't remember.
10	Steven makes this better than Clara	the cab driver when Margaret meets Alexander	Clara throws up because she is bulimic and then because she is pregnant	The blouse that Margaret wears when she meets Alexander and Steven now keeps it to remember her	Because the congratulations sign is too low / Gary	Margaret's look	idk	Margaret and Steven's apartment	Alexander / Clara	the door to Alexander's bathroom	Margaret says this to Alexander showing that she finally claims Sasha as her own	Jeanice says this first after her baby dies and it occurs every time someone dies in the story	The picture of Gary that they use for his missing posters and that is framed with expensive mahogany in his house	The closing words of Clara
11	Clara makes it for the graduation party, it sits around in the fridge for a week as leftovers, she gives it to Gary for lunch and he forgets it at home so she eats it. Later, when Clara comes to Steven's apartment, he also has homemade chili, which they eat. Presumably Clara learned it from him. His chili is better.	The cab driver that appears first at the beginning when Margaret is taking the cab to see Alexander, and then at the end when Clara is taking the cab to the airport to leave NYC.	Clara throws up after binge eating the forgotten lunch chili in the tupperware. She remembers to clean the toilet thoroughly. She also throws up from morning sickness when pregnant later in the story. Finally, when Sasha OD's on the sleeping pills, Clara induces her to vomit.	The shirt that Margaret was wearing at her first rendezvous with Alexander. They get hotdogs and she spills mustard.	Clara hung the blue streamers too low in the doorway / Gary	Description of Margaret repeated in the beginning when Steven watches her getting ready for violin lesson, and then later when Clara sees her missing person phot.	The divorce lawyer that Clara's mom is pushing her to contact.	Margaret, Steven, and Sasha's apartment.	Alexander / Clara	The bathroom door in Alexander's apartment, which Sasha has to break to save him when he has the heart attack. Later seen to be repaired when she visits his apartment.	What Margaret says to Alexander in an email after she says she will get him the contacts on Wall Street.	What Jeannie says at the bar after the baby's funeral, when Tommy yells at Clara for being bad for Gary. Clara repeats it internally several times throughout the story	Description of photo of Gary at graduation, later used for his missing person flier.	The description of the drawing by Gary on the greeting card that Clara sends to Sasha.
12	Made by Clara.	The taxi driver.	Done twice by Clara from anxiety.	Margaret's.	The crepe paper banner is strung too low from the doorframe. / Gary.	Margaret's.	The divorce lawyer recommended by Clara's mother.	Stephen and Margaret's apartment.	Alexander. / Clara.	In Alexander's apartment.	Margaret's words to Alexander.	Spoken by Jeannie, repeated by Gary.	?	Gary's greeting card illustrations.
13	leftovers from gary's party, something steven makes	the taxi driver for clara (and similar description for margaret)	what clara does	margaret's blouse	The decorations are too low / / Clara	how steven describes his wife before she leaves for violin lessons	calra's divorce lawyer	steven and margaret's apartment	Alexander / Clara	the door in alexander's apt that sasha breaks to save him	what margaret says to alexander	something jeannie says at the wake of her baby	how gary is described at beginning	how gary's greeting cards are described
14	Steven's tradition, that Clara adopts	Taxi driver that Carla interacts with at the end of the story; calls to mind the driver that Margaret interacts with at the start	Carla's habit, also an early sign of her pregnancy	Margaret's top from her meeting with Alexander; left unwashed after her death by Steven	? / ?	Margaret?	Divorce lawyer Carla's mom recommends	Steven, Margaret, and Sasha's apartment	Alexander / Clara	Alexander's bathroom door	What Margaret says to Alexander, in reference to Sasha	Repeating theme. Jeannie and Tommy's baby, Gary and Margaret, turned around when Carla saves Sasha	Gary's photo on the missing fliers	The birthday card Carla sends to Sasha
15	Tupperware, comfort	The cab driver, recurring description	Regret	Clara eating hotdogs in NYC	He is trying to dodge a banner / Not sure	Clara's poise	Not sure	Alexander's apartment	Alexander / Tommy	What sasha broke to save alexander's life	What M (sasha's mom) said to Gary after he slept with her	You ought to detach yourself	Sasha's graduation	The last, enigmatic, sentence
16	Steven serves it to Clara, Clara serves it to the initial party guests, and Clara eats it guiltily after Gary forgets it for his lunch	The taxi driver who drives Margaret at the beginning of the story and drives Clara at the end of the story.	Clara does this a lot, perhaps due to an eating disorder. She's good at cleaning it up, therefore.	Margaret's blouse after eating hot dogs with Alexander when she's tempted to cheat on her husband.	A banner is hanging too low over the door. / I don't remember. Maybe Clara?	The beginning of the story when Margaret is getting ready for her violin lesson.	The divorce lawyer Clara's mother recommends to her.	I don't remember. I think it was Steven, Margaret, and Sasha's apartment.	alexander / clara, on sasha	Alexander's apartment, leading to his bathroom. Sasha breaks the glass and cuts herself on it, in her effort to save Alexander from a heart attack.	Margaret says this in an email to Alexander, which is later found by Sasha.	Jeannie says it to Clara regarding her dead baby, and Clara remembers it and repeats it to herself when she's thinking about Gary.	The picture of Gary that they're using for flyers for searching for Gary.	Clara's description of Gary's greeting card drawings.
17	for the party, tossed in the trash	maragets cab driver on the way to see alex	sasha after ODing	margaret after eating a hotdog with alex	hanging banners / all other guests	outfit for violin lesson	na	where margaret, sasha, and steven live	alexander / claire	sasha throws herself through to save alex	margaret to alex	na	graduation party	na
18	Clara made it for the party, and Steven used to make it	The cabdriver who takes Margaret to meet with Alexander, and later Clara to the airport	Clara throwing up due to pregnancy, and making Sasha throw up after she ODs	Margaret drips mustard on her blouse when meeting with Alexander, and Steven later doesn't want to wash the blouse after her death	Clara hung the "Congratulations" banner too low / Steven ducks under the tarp	Margaret on the missing poster	The divorce lawyer Clara's mom wants her to call	The address of Steven, Margaret, and Sasha's apartment	Alexander / Clara	Sasha breaks through the bathroom door in Alexander's apartment after he has a heart attack	What Margaret says in the email to Alexander in regards to Sasha	Their friend Geenie said that to Clara after she lost her baby	The picture of Gary at his graduation that Clara sees at the party	Gary's cards that Clara is looking at
19	Clara made it for Gary's party, then ate it when visiting Steven, said he made it better	The taxi driver, first when Margaret gets a ride, and later with Clara	Clara, she must have an eating disorder, and then later, from the pregnancy	Margaret's shirt after meeting w/ Alexander and eating hotdogs, what Steven holds on to after 9/11 w/o cleaing it	Because there is a congratulations sign hanging from the doorway. / Clara	Margaret	The divorce lawyer Clara's mother recommends	Steven and Margaret's apt in NY	Alexander / Clara	The door to Alexander's bathroom in his apartment	What Margaret emails Alexander	What Jeanie told Clara after her baby died	Gary	The greeting cards Gary used to design
20	Clara makes homemade chili in the beginning and we find out that Clara learned the recipe from Steven, but Steven makes it better.	The taxi driver for both Margaret and Clara	Clara threw up when she became pregnant	When Margaret met with Alexander she accidentally got mustard on her blouse	Because there is a low hanging banner / Clara	Margaret's appearance	The divorce lawyer that Clara's mother says is good	The place Steven, Margaret, and Sasha live in	Alexander / Clara	Alexander's bathroom	Margaret says this to Alexander after he has sex with Sasha	Jeannie said this to Clara when the baby died	Gary's graduation photo	The cards that Gary made
21	what Clara served at the party	the cab driver when Margaret is in the car going to meet Alexander	Clara is always throwing up, once after the bar when the baby died and Gary drunk drove home and another time later in the story in New York	from when Margaret met up with Alexander and she spilled mustard on her shirt from the hot dogs that they ate, he wiped it off with his finger and licked it	There is a banner that hangs down. / Not sure.	Margaret's clothing in the flyer when she went missing	the divorce lawyer	where Margaret and Stephen lived	alexander / clara	the door of Alexander's bathroom that Sasha breaks down	what Margaret wrote in her email to Alexander	what Clara said to Jeanne about the baby dying and then again when Gary died	the photo of Gary that was present at his party and on the flyer when he went missing	don't remember
22	Clara ate this at steven's	end of the story	What Clara does to save Sasha	margaret after meeting with alexander	low ceilings / gary?	Margaret	not sure	where steven lived	Alexander / Clara	Alexander was behind it when he collapsed	margaret to alexander after sasha was at his apartmen	Sasha's mother	Gary	how the two stories connected
23	Clara made homemade chili and Gary didn't notice until a week later.	Cab driver for Margaret and Clara.	Clara thew up due to pregnancy.	Margaret spilled mustard on her dress while eating a hot dog.	There are banners hanging from the ceiling. / Clara	Margaret's flier.	The divorce attorney.	Where Margaret, Steven and Sasha lived.	Alexander / Clara	Alexander's bathroom had frosted glass doors.	Margaret's email to Alexander. The last before her 9/11 death.	Clara about Margaret. Clara's friend about her baby.	Gary's graduation picture, also on his flier.	Not sure.
24	the chili Clara made that was in the fridge for 2 weeks	the description of Margaret's cab driver	Clara was throwing up due to her pregnancy	from the hot dog Margaret ate when she met with Alexander	to avoid Clara / Clara	i don't know	the divorce lawyer Clara contacted	Where Margaret, Sasha and Steven lived	Alexander / clara	Glass door of alexander's bathroom	what Margaret told Alexander	what gene tells clara after her baby dies	gary in his graduation photo	description of the cards Gary made
25	Served at graduation party and what Clara packed for Gary's lunch that he never took and she ended up throwing away and then eating.	The taxi driver from Margaret's perspective. Mentioned twice in the story	What Clara did on two separate occasions. One of which because she was pregnant.	Margaret's blouse after she got mustard on it from when her and Alexander ate hot dogs when they met up.	The banner that Clara made is too long and hangs low / Gary	What Margaret wore when she left to meet Alexander	Divorce lawyer that Clara's mother suggested she call	Address where Margaret, Stephen, and Sasha lived	Alexander / Clara	The bathroom door in Alexander's apartment.	What Margaret said to Alexander	What the narrator said	Describing the picture of Gary at the graduation party	What the narrator said
